# Plant-TFClass: a structural classification for plant transcription factors

**DOI:** 10.1101/2022.11.22.517060

**Authors:** Romain Blanc-Mathieu, Renaud Dumas, Laura Turchi, Jérémy Lucas, François Parcy

## Abstract

Transcription factors (TFs) bind DNA at specific sequences to regulate gene expression. This universal process is achieved thanks to the DNA-binding domain (DBD) present in each TF. DBDs show a vast diversity of protein folds within and across organisms, ranging from simple long basic alpha helices to complex structural combinations of alpha, beta and loop folds. In mammals, the structural conformation of the DBDs and the way it establishes contact with DNA has been used to organize TFs in a hierarchical classification named TFClass. However, such classification is missing from plants that possess many DBD types absent from mammals. Here, we reviewed the numerous TF DBD 3D-structures and models available for plants to organize all plant TFs types following the TFClass hierarchy (Superclass/Class/Family/Subfamily). We classified most of the 55 recognized plant TF types within the existing TFClass framework. This extended classification led us to add six new classes and 34 new families corresponding to TF DBD structures absent in mammals. Plant-TFClass provides a unique resource for TF and TF binding sites comparison across TF families and across organisms.
