## Supplementary material for "Plant-TFClass: a structural classification for plant transcription factors": Table S1

### Sheet: Table_S1
Table S1: List of plant TFs as organized in Plant-TFClass framework
Common names	SuperClass	Class	Family
BES/BZR, BES1	Basic domains	Basic helix-loop-helix factors (bHLH)	BES/BZR
bHLH	Basic domains	Basic helix-loop-helix factors (bHLH)	bHLH
bZIP	Basic domains	Basic leucine zipper factors (bZIP)	bZIP
C2H2, C2H2 ZF	Zinc-coordinating DNA-binding domains	C2H2 zinc finger factors	C2H2
IDD	Zinc-coordinating DNA-binding domains	C2H2 zinc finger factors	IDD
GATA, Tify	Zinc-coordinating DNA-binding domains	Other C4 zinc finger-type factors	C4-GATA-related
DOF, C2C2-Dof, C2C2_Dof	Zinc-coordinating DNA-binding domains	Other C4 zinc finger-type factors	DOF
AS2/LOB, LOBAS2	Zinc-coordinating DNA-binding domains	Other C4 zinc finger-type factors	LBD
SBP, SBP-type zinc finger	Zinc-coordinating DNA-binding domains	SBP
ARID/HMG, ARID/Bright	Helix-turn-helix domains	ARID
E2F, E2F-DP, E2F/DP	Helix-turn-helix domains	Fork head / winged helix factors	E2F
HSF	Helix-turn-helix domains	Heat shock factors	HSF
HD-DTT	Helix-turn-helix domains	Homeo domain factors	DDT
HD-Zip	Helix-turn-helix domains	Homeo domain factors	HD-ZIP
LD	Helix-turn-helix domains	Homeo domain factors	LD
HD_PHD	Helix-turn-helix domains	Homeo domain factors	PHD
HD_PINTOX	Helix-turn-helix domains	Homeo domain factors	PINTOX
HD_PLINC	Helix-turn-helix domains	Homeo domain factors	PLINC
HD SAWADEE	Helix-turn-helix domains	Homeo domain factors	SAWADEE
HD TALE, HD_BEL, HD_KNOX	Helix-turn-helix domains	Homeo domain factors	TALE-type HD
HD_WOX	Helix-turn-helix domains	Homeo domain factors	WOX
LEAFY, LFY	Helix-turn-helix domains	LEAFY
GARP, ARR-related, ARR-B, G2like, G2-like	Helix-turn-helix domains	Tryptophan cluster factors	GARP_ARR-B
GARP, ARR-related, ARR-B, G2like, G2-like	Helix-turn-helix domains	Tryptophan cluster factors	GARP_G2-like
MYB	Helix-turn-helix domains	Tryptophan cluster factors	MYB
MYB, MYB-related	Helix-turn-helix domains	Tryptophan cluster factors	MYB-related
GeBP, Storekeeper	Helix-turn-helix domains	Tryptophan cluster factors	Storekeeper
Trihelix	Helix-turn-helix domains	Tryptophan cluster factors	Trihelix
EIL	Other all-alpha-helical DNA-binding domains	EIL
CONSTANS,CO	Other all-alpha-helical DNA-binding domains	Heteromeric CCAAT-binding factors	CONSTANS
CCAAT, HAP3, NF-YB	Other all-alpha-helical DNA-binding domains	Heteromeric CCAAT-binding factors	NF-YA
YABBY, C2C2-YABBY, C2C2_YABBY	Other all-alpha-helical DNA-binding domains	High-mobility group (HMG) domain factors	YABBY
MADS type II, MADS-Box	alpha-Helices exposed by beta-structures	MADS box factors	Type II
MADS type I, MADS-Box	alpha-Helices exposed by beta-structures	MADS box factors	Type I
AP2	beta-Hairpin exposed by an alpha/beta-scaffold	AP2/EREBP	AP2
AP2, EREBP, ERF	beta-Hairpin exposed by an alpha/beta-scaffold	AP2/EREBP	ERF/DREB
CAMTA, CAMTA-like	beta-Hairpin exposed by an alpha/beta-scaffold	GCM domain factors	CAMTA
FAR1, FHY3	beta-Hairpin exposed by an alpha/beta-scaffold	GCM domain factors	FRS/FRF
NAC, NAC/NAM	beta-Hairpin exposed by an alpha/beta-scaffold	GCM domain factors	NAC
VOZ	beta-Hairpin exposed by an alpha/beta-scaffold	GCM domain factors	VOZ
WRKY	beta-Hairpin exposed by an alpha/beta-scaffold	GCM domain factors	WRKY
TCP, bHLH_TCP	beta-Hairpin exposed by an alpha/beta-scaffold	RHH	TCP
A.T hook, AT hook	beta-Sheet binding to DNA	A.T hook factors	AHL
HMGA	beta-Sheet binding to DNA	A.T hook factors	HMGA
ARF	beta-Barrel DNA-binding domains	B3	ARF
ABI3VP1, ABI3/VP1, B3	beta-Barrel DNA-binding domains	B3	LAV
RAV	beta-Barrel DNA-binding domains	B3	RAV
ALOG	Yet undefined DNA-binding domains	ALOG
BBR/BPC, BBR-BPC	Yet undefined DNA-binding domains	BBR/BPC
CPP Cysteine-rich polycomb-like protein	Yet undefined DNA-binding domains	CPP
DBP	Yet undefined DNA-binding domains	DBP
GRAS	Yet undefined DNA-binding domains	GRAS
PLATZ	Yet undefined DNA-binding domains	PLATZ
RWP-RK, NIN like, AtRKD, RWPRK	Yet undefined DNA-binding domains	RWP-RK
S1Fa1, S1Fa-like	Yet undefined DNA-binding domains	S1Fa-like
